# Adaptation of *Anaplasma phagocytophilum* to the tick vector is controlled by the transcriptional regulator Tr1

**DOI:** 10.1101/2025.11.12.688119

**Authors:** EricaRose Warwick, Rachel Burt, Jeffrey T. Badigian, Daniel Howell, Kyle T. Swallow, Chloe Leach, Azeza M. Falghoush, Dana K. Shaw, Ian T. Cadby, Jason M. Park

## Abstract

Rickettsial pathogens are strictly dependent on the cellular biology of their hosts for survival and replication. Predominantly transmitted by blood-feeding arthropods, these vector-borne pathogens are forced to adapt between the disparate environments of their mammalian host and arthropod vector. To achieve this, the Rickettsial bacteria *Anaplasma phagocytophilum* undergoes extensive transcriptional reprogramming with over 41% of its genes differentially transcribed between mammals and *Ixodes scapularis* ticks. How the bacterium orchestrates this dramatic transcriptional reprogramming is not understood. The gene *tr1* encodes a Helix-Turn-Helix DNA-binding protein that is exclusively expressed during tick infection. Herein, we show that *tr1* is essential for *A. phagocytophilum* survival in ticks and regulates the transcription of other genes necessary to adapt to the arthropod vector. We demonstrate that Tr1 is a DNA-binding protein and recognizes promotors of tick-specific genes in *A. phagocytophilum,* including secreted effector *ateA*, alternate components of type IV secretion system (T4SS), and membrane proteins. Our findings demonstrate that Tr1 is a master regulator of genes that are critical for *A. phagocytophilum* adaptation to the tick.
