## Supplementary material for "Adaptation of *Anaplasma phagocytophilum* to the tick vector is controlled by the transcriptional regulator Tr1": Table S3

### Sheet: Sheet1
Name	SEQ	Purpose
Ap 16S-FL_F	TCCTGGCTCAGAACGAACG	Amplify full Ap 16s for qPCR standard
Ap 16S-FL_R	GTCACTGACCCAACCTTAAATGG
M.m. B-actin_qPCR-R	ACGCGGGAGGAAGAGGATGCGGCAGTG	Quantify mouse actin transcripts
M.m. B-actin_qPCR-F	ACGCAGAGGGAAATCGTGCGTGAC
Ap16s_qPCR-F	CCCTAAGGCCTTCCTCACTC	Quantify Anaplasma burden in mouse blood
Ap16s_qPCR-R	CAGCCACACTGGAACTGAGA
ISE6 actin full R	TACTGTAAAAACAATTTTTATTCCACCAATGAAG	Amplify ISE6 actin for qPCR standard.
ISE6 Actin Full F	ATTTCTTTACCATATTTGGAAGTACGCCACG
I.s. actin_qPCR-F3	GCCGGGACCTTACAGACTATC	Quantify Ixodes scapularis tick actin primers
I.s. actin_qPCR-R3	CACGGACAATTTCACGCTCG
Ap16s_qPCR-tick F	AAGCACTCCGCCTGGGGACT	Quantify Anaplasma burdon in ticks
Ap16s_qPCR-tick R	CCATGTCAAGGAGTGGTAAGG
rpoB F	GGCCTATGGTGCTGCTTATAC	Quantify rpoB transcripts
rpoB R	CCACACTCGAAGTTGCTATCC
tr1 qPCR F	GAA AGC AAA GCC TCA TCC AG	Quantify tr1 transcripts
tr1 qPCR R	GCA AGC TGA TTT TGG CTC AT
omp1X qPCR F	TGCCCTACCCACTGTAATGT	Quantify omp1X transcripts
omp1X qPCR R	ACCCTTCTATGCCAGCTTGT
omp1N qPCR F	GAGGGAAGTGAGCAGGAGTT	Quantify omp1N transcripts
omp1N qPCR R	TCTCTCCCACAAACCCACTC
virB2_8 qPCR F	GCGGTGTTTGGTCGATTGGCAT	Quantify virB2_8 transcripts
virB2_8 qPCR R	CCCCCGGCAAATTTAGATATCAGCT
virB2_7 qPCR F	CACAGCGATATTCTTTGGGTCTAGCA	Quantify virB2_7 transcripts
virB2_7 qPCR R	TTACCCGGCTTTTATGTCCTTGCA
virB2_6 qPCR F	AGGTAAGTTTGCTAAAGGAATTGGGGA	Quantify virB2_6 transcripts
virB2_6 qPCR R	AGCTTGATTCTTCAGCCTGCACTT
virB2_5 qPCR F	CACGGCGATATTCTTTGGATCTAGTAAG	Quantify virB2_5 transcripts
virB2_5 qPCR R	GTTACTGTTTTGCAATCGAAGTCATTAGCG
virB2_4 qPCR F	GCACGGCGATATTCTTTGGGTCCAG	Quantify virB2_4 transcripts
virB2_4 qPCR R	GCAACCTCCTTGCAATCGAAGTCAT
virB2_3 qPCR F	GTATAGGATTGCCTATAATGACGGGAGTA	Quantify virB2_3 transcripts
virB2_3 qPCR R	GGCCACGCTAACCTGCCAAAA
virB2_2 qPCR F	GCTGCTGGTGTCGGTTCTGATA	Quantify virB2_2 transcripts
virB2_2 qPCR R	CAGAGTAGTTGCACCGTTACCCT
virB2_1 qPCR F	TTTGGGTGGCAGTGAGTTCATTC	Quantify virB2_1 transcripts
virB2_1 qPCR R	TGATGCAATGACCCTGGAGTGC
M13_tr1p_F	GAGCGGATAACAATTTCACACAGGGAAAGCGTCCTCTCTTGCACTCTTG	Generate 253 bp DNA fragment immediately upstream of the tr1 start codon. Products are appended with M13 sequence.
tr1p_R	CATTATCCCATATGTTACTCAGATAACTTAGG
M13_apxRp_F	GAGCGGATAACAATTTCACACAGGTTTTTTCACGCACTTTAAGTTGACATTG	As above but upstream of apxR
apxRp_R	CATAGAACCTTCCACCAGGTGAAC
M13_ateAp_F	GAGCGGATAACAATTTCACACAGGTTATTACTGAAACTCGCTACTATAGAGAC	As above but upstream of ateA
ateAp_R	CATAAAAATAAATACTTTATTAAGTATCAAAAATTTTATTAATTTCTC
M13_ aph_0406p_F	GAGCGGATAACAATTTCACACAGGGTTTTTATCAGTTAAAAACACAAAATCTGTACTTGTAC	As above but upstream of aph_0406 / HGE1_01872
aph_0406p_R	CATTTTGTATTACCTGATTAAACGTTGAAG
M13_mps4p_F	GAGCGGATAACAATTTCACACAGCTGCGTTATGTTTACCTAGTGAGTTTTCATC	As above but upstream of msp4
msp4p_R	CATAGTAATCCTTTTGACTAATCATAAAAAATACG
M13_aph_1380p_F	GAGCGGATAACAATTTCACACAGAGTGATCACTTCTACCAACACTCATTCAG	As above but upstream of aph_1380 / HGE1_06057
APH1380p_R	CATATGTACCGTTCTCCGGTGTATAAATTCAG
M13_aph_0916p_F	GAGCGGATAACAATTTCACACAGATTTTATAAAAAATAATTCTTCAATCTTATTTCATAGAAATTTCC	As above but upstream of aph_0916 / HGE1_03907
aph_0916p_R	CATATATTCTCCTTAATTACCAAAAGCAAATGC
M13_aph_0720p_F	GAGCGGATAACAATTTCACACAGACGAGATATTTCTTACTTAAATCAGAAATTAAAG	As above but upstream of aph_0720 / HGE1_03162
aph_0720p_R	CATATAAAACCAATATTATTCAACAATATTAAATTAAAGG
M13_ omp-1Xp_F	GAGCGGATAACAATTTCACACAGGGTGCTGCCCGCATCACTTATTATGC	As above but upstream of omp-1X
omp-1Xp_R	CATAGCGGATTACAAATACTTTTAAGAGTCC
M13_omp-1Np_F	GAGCGGATAACAATTTCACACAGGCGACTAACACTTTAGTATGTCAGTACC	As above but upstream of omp-1N
omp-1Np_R	CATAAGTCACAACACCTAAATCTAACC
M13_msp2_F	GAGCGGATAACAATTTCACACAGGCGTAGGGAATGCGTGCGGGGTAC	As above but upstream of msp2 / p44
msp2p_R	CATACTTTTCAACTTCTCCAAATTCCTTCTTTTTCTTCG
M13_virB2-1p_F	GAGCGGATAACAATTTCACACAGGGCATTTGCAAAATCAATCTTTATTGTAGTTCTTACAGG	As above but upstream of virB2-1
virB2-1p_R	CATAACCGCCCCTGCACGCAAGAATC
M13_virB2-8p_F	GAGCGGATAACAATTTCACACAGGGCATTTTTCATAGAGACGCAATTGC	As above but upstream of virB2-8
virB2-8p_R	CATTTCAGAGACCTTTCTTAAAAATTTATTTACATATC
M13_virB2-6p_F	GAGCGGATAACAATTTCACACAGGGAATATCCGCATATTATGGGTATACAGC	As above but upstream of virB2-6
virB2-6p_R	CATAGTTAACCTCTACTGGAGAACAGC
M13-FAM	FAM-GAGCGGATAACAATTTCACACAGG	Universal primer for generating FAM-labelled DNA fragments for EMSAs. Primer is used in conjunction with p_R primers and with the PCR products from the above primer pairs as template.
