## Supplementary material for "Adaptation of *Anaplasma phagocytophilum* to the tick vector is controlled by the transcriptional regulator Tr1": Table S2

### Sheet: Sheet1
old_locus_tag	Gene	locus_tag	old_locus_tag	baseMean	log2FoldChange	lfcSE	stat	pvalue	padj	119a_sorted	119b_sorted	119c_sorted	119d_sorted	19a_sorted	19b_sorted	19c_sorted	19d_sorted
HGE1_00130	p44-new	HGE1_RS00135	HGE1_00130	3.00862	0.110803	0.828189	0.13379	0.893569	NA	2.82937	2.37366	3.64937	2.76154	1.2038	3.45274	6.63789	1.16062
HGE1_00135	p44-64	HGE1_RS05875	HGE1_00135	1.33029	0.984916	1.26578	0.778108	0.436505	NA	0.707341	1.18683	1.82468	0	1.2038	3.45274	1.10631	1.16062
HGE1_00345	p44-65	HGE1_RS00360	HGE1_00345	1.576	0.395182	1.20496	0.327963	0.74294	NA	0	3.5605	0	2.07115	2.40761	2.30183	1.10631	1.16062
HGE1_00525	p44-66	HGE1_RS00540	HGE1_00525	1.25958	-1.66223	1.49472	-1.11207	0.266109	NA	1.41468	3.5605	2.73702	0	1.2038	0	0	1.16062
HGE1_00580	p44-21	HGE1_RS00590	HGE1_00580	1.61464	0.214274	1.10629	0.193687	0.846421	NA	1.41468	2.37366	0.912341	1.38077	0	2.30183	2.21263	2.32124
HGE1_00585	p44-80	HGE1_RS00595	HGE1_00585	0.575397	-2.47463	1.9022	-1.30093	0.193282	NA	0.707341	0	1.82468	2.07115	0	0	0	0
HGE1_00625	p44-87	HGE1_RS00640	HGE1_00625	3.765	-0.909272	0.757408	-1.2005	0.229944	NA	2.82937	5.93416	5.47405	5.52308	2.40761	1.15091	3.31894	3.48187
HGE1_00635	p44-8	HGE1_RS00650	HGE1_00635	7.68335	0.579145	0.520921	1.11177	0.266237	0.481816	7.07341	7.12099	2.73702	7.59423	7.22283	9.2073	7.7442	12.7668
HGE1_00750	p44-45	HGE1_RS00760	HGE1_00750	1.0656	0.897166	1.42099	0.631366	0.527801	NA	1.41468	0	0	1.38077	0	2.30183	1.10631	2.32124
HGE1_00760	p44-55	HGE1_RS00770	HGE1_00760	7.86128	1.57492	0.551946	2.8534	0.00432537	0.0241995	4.24405	3.5605	4.56171	3.45192	6.01902	9.2073	13.2758	18.57
HGE1_00930	p44-88	HGE1_RS06650	HGE1_00930	1.13409	-0.719577	1.33014	-0.540977	0.588524	NA	2.12202	1.18683	0.912341	1.38077	1.2038	0	1.10631	1.16062
HGE1_00985	p44-67	HGE1_RS06655	HGE1_00985	0.865252	0.924497	1.52318	0.60695	0.543884	NA	0.707341	0	0.912341	0.690385	1.2038	2.30183	1.10631	0
HGE1_00995	p44-68	HGE1_RS06660	HGE1_00995	2.10937	0.284386	0.956388	0.297354	0.766196	NA	1.41468	1.18683	3.64937	1.38077	2.40761	2.30183	2.21263	2.32124
HGE1_01430	p44-69	HGE1_RS06250	HGE1_01430	4.05552	-1.33665	0.756465	-1.76697	0.0772338	NA	4.95139	5.93416	5.47405	6.90385	1.2038	4.60365	2.21263	1.16062
HGE1_02422	p44-82	HGE1_RS06310	HGE1_02422	0.226707	0.43757	2.87978	0.151946	0.87923	NA	0.707341	0	0	0	0	0	1.10631	0
HGE1_02792	p44-84	HGE1_RS06705	HGE1_02792	0.921726	-1.14001	1.53668	-0.741866	0.458169	NA	1.41468	1.18683	1.82468	0.690385	0	1.15091	1.10631	0
HGE1_03837	p44-57	HGE1_RS03560	HGE1_03837	3.05819	-0.107599	0.895703	-0.120128	0.904381	NA	4.95139	4.74733	0.912341	2.07115	6.01902	4.60365	0	1.16062
HGE1_03842	p44-73	HGE1_RS03565	HGE1_03842	0.916109	-0.241003	1.53761	-0.156738	0.875451	NA	0.707341	1.18683	0	2.07115	0	1.15091	2.21263	0
HGE1_03997	p44-74	HGE1_RS06720	HGE1_03997	3.80829	-0.417135	0.807653	-0.516478	0.605521	NA	0.707341	9.49466	2.73702	4.83269	3.61141	4.60365	3.31894	1.16062
HGE1_04002	p44-85	HGE1_RS06725	HGE1_04002	1.69767	1.09909	1.15711	0.949854	0.342186	NA	1.41468	2.37366	0	0.690385	0	2.30183	3.31894	3.48187
HGE1_04007	p44-86
HGE1_04067	p44	HGE1_RS03755	HGE1_04067	0	NA	NA	NA	NA	NA	0	0	0	0	0	0	0	0
HGE1_04187	p44-86	HGE1_RS03870	HGE1_04187	0.883011	-0.191716	1.54661	-0.123959	0.901348	NA	0.707341	0	0.912341	2.07115	0	0	2.21263	1.16062
HGE1_04192	p44-44	HGE1_RS03875	HGE1_04192	1.63768	-0.339543	1.11177	-0.305409	0.760055	NA	2.82937	1.18683	1.82468	1.38077	2.40761	1.15091	0	2.32124
HGE1_04365	p44
HGE1_04370	p44
HGE1_04552	p44-38	HGE1_RS04210	HGE1_04552	1.52277	0.946676	1.1384	0.831585	0.405643	NA	0.707341	1.18683	0.912341	1.38077	1.2038	1.15091	3.31894	2.32124
HGE1_04557	p44-42	HGE1_RS06735	HGE1_04557	3.80276	0.633089	0.753565	0.840126	0.400838	NA	1.41468	4.74733	1.82468	4.14231	1.2038	5.75456	5.53157	5.80311
HGE1_04562	p44-new	HGE1_RS06740	HGE1_04562	2.25889	0.0460222	0.953336	0.0482749	0.961497	NA	0.707341	1.18683	2.73702	4.14231	2.40761	2.30183	1.10631	3.48187
HGE1_04612	p44-41	HGE1_RS04270	HGE1_04612	62.5435	-1.88739	0.21368	-8.8328	1.02085e-18	9.70946e-17	92.6617	100.881	99.4452	100.796	32.5027	21.8673	24.3389	27.8549
HGE1_04617	p44-56	HGE1_RS04275	HGE1_04617	1.38617	1.95308	1.46107	1.33675	0.181305	NA	1.41468	0	0	0.690385	0	3.45274	5.53157	0
HGE1_04627	p44-85	HGE1_RS04290	HGE1_04627	2.68468	-0.399697	0.880472	-0.453958	0.649859	NA	2.82937	2.37366	2.73702	4.14231	3.61141	2.30183	0	3.48187
HGE1_04632	p44-28	HGE1_RS06055	HGE1_04632	4.60715	0.0117012	0.650604	0.0179852	0.985651	NA	3.53671	3.5605	6.38639	4.83269	4.81522	4.60365	3.31894	5.80311
HGE1_04637	p44-52	HGE1_RS04300	HGE1_04637	0.576139	-1.40415	1.95264	-0.719103	0.472077	NA	2.12202	0	0	1.38077	0	0	1.10631	0
HGE1_04642	p44-14	HGE1_RS04305	HGE1_04642	0.691749	2.15901	1.71428	1.25943	0.207876	NA	0	0	0.912341	0	1.2038	1.15091	1.10631	1.16062
HGE1_04787	p44-7	HGE1_RS04440	HGE1_04787	3.23955	-0.891547	0.816393	-1.09206	0.274809	NA	4.95139	3.5605	2.73702	5.52308	2.40761	1.15091	4.42526	1.16062
HGE1_04807	p44-7	HGE1_RS04455	HGE1_04807	0.866294	-0.131218	1.62156	-0.0809209	0.935505	NA	2.12202	0	0	1.38077	0	0	1.10631	2.32124
HGE1_04822	p44-88	HGE1_RS04470	HGE1_04822	30.8601	-0.14932	0.281293	-0.530834	0.595534	0.773562	35.3671	32.0445	21.8962	40.0423	25.2799	21.8673	32.0831	38.3005
HGE1_04827	p44-62	HGE1_RS04475	HGE1_04827	17.7987	-0.545771	0.342896	-1.59165	0.111463	0.277362	20.5129	22.5498	20.0715	21.4019	15.6495	10.3582	13.2758	18.57
HGE1_04832	p44-3	HGE1_RS04480	HGE1_04832	7.24541	-0.48774	0.527631	-0.924397	0.35528	0.572729	10.6101	7.12099	9.12341	6.90385	6.01902	6.90548	6.63789	4.64249
HGE1_04857	p44-76	HGE1_RS06635	HGE1_04857	14.5069	-0.106377	0.40295	-0.263995	0.791784	0.894538	15.5615	22.5498	14.5975	8.28462	8.42663	16.1128	16.5947	13.9275
HGE1_04992	p44-new
HGE1_04997	p44-40	HGE1_RS04630	HGE1_04997	17.5074	0.344418	0.355617	0.968508	0.332791	0.557474	18.3909	17.8025	11.8604	13.8077	12.038	27.6219	18.8073	19.7306
HGE1_05047	p44-20	HGE1_RS04670	HGE1_05047	15.3169	-0.233937	0.363946	-0.64278	0.520367	0.717241	19.8056	16.6157	14.5975	15.1885	10.8342	13.811	16.5947	15.0881
HGE1_05052	P44-8b	HGE1_RS06640	HGE1_05052	1.63257	-0.375894	1.18407	-0.317461	0.750894	NA	0	1.18683	2.73702	3.45192	0	1.15091	2.21263	2.32124
HGE1_05077	p44-36	HGE1_RS04700	HGE1_05077	27.9221	-0.403393	0.28159	-1.43256	0.151985	0.345961	27.5863	36.7918	33.7566	29.6866	18.0571	20.7164	25.4452	31.3368
HGE1_05082	p44-new	HGE1_RS04705	HGE1_05082	55.6646	-2.13331	0.247467	-8.6206	6.66063e-18	5.7015e-16	81.3443	119.87	84.8477	77.3231	20.4647	20.7164	21.02	19.7306
HGE1_05097	p44-30	HGE1_RS06750	HGE1_05097	0.290878	-1.48408	2.61718	-0.567052	0.570679	NA	1.41468	0	0.912341	0	0	0	0	0
HGE1_05117	p44-new	HGE1_RS04730	HGE1_05117	4.82016	1.20219	0.727228	1.65311	0.0983082	0.254235	2.12202	3.5605	1.82468	4.14231	9.63044	2.30183	2.21263	12.7668
HGE1_05122	p44-54	HGE1_RS04735	HGE1_05122	3.73758	-0.052748	0.752432	-0.0701033	0.944111	NA	5.65873	1.18683	5.47405	2.76154	2.40761	3.45274	6.63789	2.32124
HGE1_05152	p44-54	HGE1_RS06760	HGE1_05152	4.25607	-0.36937	0.709779	-0.520401	0.602784	NA	4.95139	3.5605	7.29873	3.45192	1.2038	2.30183	6.63789	4.64249
HGE1_05157	p44-32	HGE1_RS04775	HGE1_05157	6.66025	1.19552	0.572959	2.08656	0.0369278	0.127837	2.12202	4.74733	5.47405	4.14231	8.42663	5.75456	12.1695	10.4456
HGE1_05192	p44-18	HGE1_RS04805	HGE1_05192	16.6046	-0.347599	0.34968	-0.994049	0.320199	0.545997	21.9276	15.4288	17.3345	19.3308	13.2419	17.2637	14.3821	13.9275
HGE1_05197	p44-61	HGE1_RS04810	HGE1_05197	89.7636	2.60466	0.216791	12.0146	2.97636e-33	4.24628e-31	31.123	24.9235	29.1949	16.5692	142.049	150.77	125.014	198.466
HGE1_05227	p44-77	HGE1_RS04835	HGE1_05227	2.59146	-0.0341694	0.915014	-0.037343	0.970212	NA	1.41468	1.18683	3.64937	4.14231	3.61141	2.30183	4.42526	0
HGE1_05232	p44-34	HGE1_RS06765	HGE1_05232	1.89001	0.533533	1.05879	0.50391	0.614324	NA	0.707341	0	1.82468	3.45192	1.2038	3.45274	3.31894	1.16062
HGE1_05292	p44-new	HGE1_RS04900	HGE1_05292	126.997	-5.22039	0.325042	-16.0607	4.81441e-58	2.06057e-55	266.668	229.059	257.28	236.112	10.8342	1.15091	4.42526	10.4456
HGE1_05297	p44-new	HGE1_RS04905	HGE1_05297	19.1702	0.673377	0.337124	1.99742	0.0457801	0.147382	12.7321	22.5498	10.9481	13.8077	22.8723	24.1692	26.5515	19.7306
HGE1_05327	p44-20	HGE1_RS04935	HGE1_05327	46.0438	-0.00959837	0.25822	-0.0371713	0.970348	0.986482	43.1478	52.2206	46.5294	43.4943	28.8913	33.3765	47.5715	73.1192
HGE1_05347	p44-new	HGE1_RS06105	HGE1_05347	9.37234	0.0186447	0.483702	0.0385459	0.969252	0.986482	11.3175	3.5605	13.6851	8.28462	12.038	6.90548	11.0631	8.12435
HGE1_05367	p44-new	HGE1_RS04970	HGE1_05367	25.4009	-0.597293	0.29466	-2.02706	0.0426566	0.139367	33.245	32.0445	31.0196	26.2346	14.4457	20.7164	18.8073	26.6943
HGE1_05402	p44-6	HGE1_RS05000	HGE1_05402	26.9607	1.92593	0.33327	5.77888	7.52001e-09	2.58493e-07	7.78076	10.6815	12.7728	13.8077	25.2799	50.6402	56.422	38.3005
HGE1_05407	p44-15b	HGE1_RS05005	HGE1_05407	127.485	-2.94039	0.199979	-14.7035	6.11781e-49	1.30921e-46	210.08	206.509	212.576	272.702	26.4837	40.282	19.9137	31.3368
HGE1_05422	p44-33	HGE1_RS05020	HGE1_05422	3.37572	-0.442342	0.852209	-0.519053	0.603724	NA	3.53671	1.18683	3.64937	6.90385	6.01902	4.60365	1.10631	0
HGE1_05427	p44-49	HGE1_RS05025	HGE1_05427	8.73428	0.418806	0.479475	0.873468	0.382408	0.608441	7.07341	5.93416	5.47405	11.0462	9.63044	9.2073	11.0631	10.4456
HGE1_05457	p44-27	HGE1_RS05055	HGE1_05457	3.62998	-0.117661	0.736004	-0.159865	0.872988	NA	3.53671	3.5605	4.56171	3.45192	3.61141	2.30183	2.21263	5.80311
HGE1_05462	p44-56	HGE1_RS05060	HGE1_05462	19.6254	-0.77114	0.33144	-2.32664	0.0199846	0.0826415	24.7569	27.2971	22.8085	24.1635	15.6495	14.9619	9.95683	17.4093
HGE1_05472	p44-39	HGE1_RS06865	HGE1_05472	3.01507	-0.0960841	0.867636	-0.110742	0.911821	NA	5.65873	2.37366	3.64937	0.690385	6.01902	2.30183	1.10631	2.32124
HGE1_05482	p44-10	HGE1_RS05865	HGE1_05482	4.25043	-1.1877	0.757559	-1.56779	0.11693	NA	6.36607	4.74733	9.12341	3.45192	2.40761	0	4.42526	3.48187
HGE1_05488	p44-23
HGE1_05502	p44-46	HGE1_RS05100	HGE1_05502	10.4382	-1.19454	0.542189	-2.20317	0.0275826	0.104936	22.6349	18.9893	5.47405	11.0462	4.81522	2.30183	6.63789	11.6062
HGE1_05537	p44-12	HGE1_RS05135	HGE1_05537	17.9287	-0.436117	0.359974	-1.21152	0.225695	0.436095	24.0496	11.8683	27.3702	18.6404	18.0571	13.811	11.0631	18.57
HGE1_05552	p44-25	HGE1_RS05150	HGE1_05552	10.3496	0.0338991	0.442702	0.0765731	0.938963	0.978992	9.19544	11.8683	11.8604	8.28462	8.42663	13.811	7.7442	11.6062
HGE1_05557	p44-16b	HGE1_RS05155	HGE1_05557	225.389	6.3641	0.303577	20.9637	1.40689e-97	1.20429e-94	7.78076	5.93416	2.73702	4.83269	453.834	453.46	484.566	389.969
HGE1_05597	p44	HGE1_RS06560	HGE1_05597	0.0862981	-0.283775	3.53381	-0.0803027	0.935997	NA	0	0	0	0.690385	0	0	0	0
HGE1_05612	p44-new	HGE1_RS05205	HGE1_05612	20.3194	1.48738	0.355744	4.18105	2.90165e-05	0.00035483	16.2689	10.6815	6.38639	8.975	38.5218	25.3201	33.1894	23.2124
HGE1_05727	p44-24	HGE1_RS05315	HGE1_05727	12.054	-0.333861	0.422554	-0.790102	0.429468	0.656473	16.9762	14.242	10.0358	12.4269	14.4457	6.90548	13.2758	8.12435
HGE1_05732	p44-5	HGE1_RS05320	HGE1_05732	2.5296	1.10069	0.942381	1.16799	0.242812	NA	1.41468	0	2.73702	2.07115	7.22283	1.15091	3.31894	2.32124
HGE1_05737	p44-26	HGE1_RS05325	HGE1_05737	4.80355	0.772997	0.761675	1.01486	0.310171	NA	2.12202	5.93416	0	6.21346	2.40761	3.45274	5.53157	12.7668
HGE1_05805	p44-17	HGE1_RS06130	HGE1_05805	3.21918	-0.303484	0.830567	-0.365393	0.714818	NA	4.95139	4.74733	1.82468	2.76154	0	3.45274	2.21263	5.80311
HGE1_05812	p44-60	HGE1_RS05395	HGE1_05812	3.47754	-0.464699	0.787648	-0.589983	0.555202	NA	5.65873	5.93416	1.82468	2.76154	4.81522	3.45274	2.21263	1.16062
HGE1_05817	p44-29	HGE1_RS06135	HGE1_05817	4.75182	-0.605729	0.652124	-0.928856	0.352964	NA	5.65873	7.12099	5.47405	4.83269	2.40761	3.45274	4.42526	4.64249
HGE1_05877	p44-31	HGE1_RS05450	HGE1_05877	48.0876	1.65666	0.22696	7.29933	2.89208e-13	1.7683e-11	25.4643	18.9893	19.1592	27.6154	73.4321	70.2057	68.5915	81.2435
HGE1_05882	p44-58	HGE1_RS05455	HGE1_05882	3.5552	0.152477	0.845631	0.180312	0.856908	NA	3.53671	4.74733	1.82468	3.45192	1.2038	10.3582	3.31894	0
HGE1_05917	p44-51	HGE1_RS05490	HGE1_05917	10.2626	-1.65495	0.495267	-3.34154	0.000833153	0.00666522	14.1468	20.1761	13.6851	14.4981	3.61141	5.75456	4.42526	5.80311
HGE1_05922	p44-35	HGE1_RS05495	HGE1_05922	101.457	-0.881549	0.167997	-5.2474	1.54261e-07	3.77279e-06	147.834	122.244	107.656	147.052	79.4511	65.602	66.3789	75.4404
HGE1_05927	p44-30	HGE1_RS05500	HGE1_05927	11.127	1.01937	0.448249	2.27411	0.0229595	0.0905682	7.78076	5.93416	6.38639	8.975	10.8342	24.1692	12.1695	12.7668
HGE1_06097	p44-20	HGE1_RS05650	HGE1_06097	1.64343	0.184533	1.1178	0.165086	0.868876	NA	1.41468	2.37366	1.82468	0.690385	1.2038	0	3.31894	2.32124
HGE1_06102	p44-11	HGE1_RS05655	HGE1_06102	4.40316	0.553803	0.718723	0.770537	0.440981	NA	5.65873	4.74733	1.82468	2.07115	7.22283	1.15091	4.42526	8.12435
HGE1_06127	p44-37	HGE1_RS05685	HGE1_06127	5.39766	-1.11936	0.661859	-1.69123	0.0907928	0.241448	8.4881	2.37366	10.9481	7.59423	2.40761	2.30183	4.42526	4.64249
HGE1_06132	p44-37b	HGE1_RS05690	HGE1_06132	7.8654	-0.657721	0.515586	-1.27568	0.20207	0.408043	9.90278	10.6815	8.21107	9.66539	9.63044	4.60365	4.42526	5.80311
HGE1_06162	p44-59	HGE1_RS05720	HGE1_06162	2.801	-1.18226	0.962891	-1.22783	0.219512	NA	5.65873	2.37366	1.82468	5.52308	4.81522	0	2.21263	0
HGE1_06167	p44-new	HGE1_RS05725	HGE1_06167	15.0263	-1.31452	0.392065	-3.35282	0.000799941	0.00652142	22.6349	20.1761	20.0715	22.7827	8.42663	10.3582	9.95683	5.80311
